# Comparative analysis of the genomic architecture of six Fusarium species

**DOI:** 10.1101/2024.06.04.597288

**Authors:** Domenico Rau, Maria Leonarda Murgia, Davide Fois, Chiara M. Posadinu, Andrea Porceddu

## Abstract

Comparative analyses of several plant pathogens have revealed that genome plasticity could be associated with different genomic architectures. In certain species, genomic compartments are characterised by highly conserved regions that contain mainly housekeeping genes and rearranged regions that are enriched for genes related to virulence and adaptation. The compositional and structural characteristics of genomic regions have been significantly associated with compartment membership in single species, but little information is available on the covariation of these features between species.

Here, the results of a comparative analysis of the genomic architectures of six agriculturally relevant *Fusarium* species, which differ for several biological and pathogenic characteristics, are presented. These include *F. culmorum*, *F. fujikoroi*, *F. graminearum, F. oxysporum*, *F. solani,* and *F. verticillioides*.

The genome sequences of these species were partitioned into adjacent windows, with the average level of gene collinearity with the other species used as an index of compartment membership. High collinearity is typical of conserved regions, while low collinearity is typical of rearranged regions. Several genic and genomic variables were found to be consistently associated with compartment definition among all the *Fusarium* species that were investigated.

The compartment that was characterised by lower collinearity (i.e., high genomic rearrangements) contained more relocated genes, species-specific genes and secreted protein-encoding genes than regions with low collinearity. Furthermore, several molecular evidence indicates that low-collinearity regions are more likely to be subjected to selective pressure than high-collinearity regions. Indeed, genes residing in the former regions exhibited higher rates of sequence evolution than in the latter, as indicated by the high non-synonymous-to-synonymous substitution rates.

However, they exhibited signatures of selection to minimise the costs of transcription, as indicated by their high coding density. Our data suggests that although variable genomic compartments evolved mostly after species radiation, they share similar genomic features across related species and perhaps evolve with similar mechanisms.
