## Supplementary Tables for "Comparative analysis of the genomic architecture of six Fusarium species": Table_S2.xlsx

### Sheet: Regions
Supplementary Table S2. Structural and compositional variables are associated with compartment membership.
Each genomic region was analyzed for several structural variables. Differences between genomic compartments were analysed using the Wilcox test and a permutation approach. For each table are reported: the variable name (column 1), the species analysed (column 2), the genomic compartments (column 3-5), the P-value of the Wilcox test (column 6), the difference between each pair of compartments alon…
A)
Variable	Fusarium Species	Means of compartment				P value Wilcox test		Difference	Percentile					Difference A-C	Percentile A-C					Difference B-C	Percentile B-C
Gene density		A	B	C					0.01	0.05	0.95	0.99			0.01	0.05	0.95	0.99			0.01	0.05	0.95	0.99
	culmorum	32.18	33.77			0.018		-1.59	-1.17	-0.9	0.018	0.36
	graminearum	36.45	38.58			4,8 e-14		-2.13	-2.25	-1.62	1.64	2.5
	fujikoroi	30.53	37.43	24.71		7,12 e-30		-6.9	-1.74	-1.17	1.25	1.84		5.82	-7.04	-4.6	5.2	7.3		12.72	-6.7	-4.7	5.3	7.35
	oxysporum	32.05	33.05	17.95				-1	-1.96	-1.3	1.52	1.922		14.1	-2.2	-1.5	1.6	2.35		15.1	-2.23	-1.5	1.6	2.41
	solani	28.93	34.7	20.99		1.82e-88		-5.77	-3.42	-2.24	2.08	3.02		7.94	-3.3	-2.32	2.44	3.33		13.71	-3.42	-2.46	2.56	3.8
	verticilliodes	31.75	35.72			7.63e-20		-3.97	-1.36	-1.01	0.98	1.4
B)
Variable	Fusarium Species	Means of compartment				P value Wilcox test		Difference	Percentile					Difference A-C	Percentile A-C					Difference B-C	Percentile A-B
repeat_bp		A	B	C					0.01	0.05	0.95	0.99			0.01	0.05	0.95	0.99			0.01	0.05	0.95	0.99
	culmorum	1472.93	3705.49			3.4e-05		-2232.56	-885	-636.4	544.01	730.03
	graminearum	1808	1779.91			0.136		28.088	-585	-452	417	538
	fujikoroi	418.33	799.45	761.57		7.37e-07		-381.12	-296.86	-193.86	199.48	272.35		-343.24	-1530	-942	458.85	516.35		37.88	-1513.58	-977.12	474.78	531.8
	oxysporum	1621.05	4164.46	36945		2.4e-73		-2543.41	-5196	-3852	4113.22	5381.66		-35323.9	-4498.07	-3167.46	3348.4	4615.55		-32780.5	-5290	-3670.92	3630.87	5473.25
	solani	1972.79	4009.53	8259.14		0.00017		-2036.74	-1369.89	-973.39	923.02	1296.49		-6286.35	-2014.11	-1276.05	1104.89	1528.01		-4249.61	-2168.24	-1472.24	1297.37	1862.06
	verticilliodes	1613.8	1373.3			1.26e-08		240.5	-284.6	-218.35	217.53	291.89
C)
Variable	Fusarium Species	Means of compartment				P value Wilcox test		Difference	Percentile					Difference A-C	Percentile A-C					Difference B-C	Percentile A-B
aDD		A	B	C					0.01	0.05	0.95	0.99			0.01	0.05	0.95	0.99			0.01	0.05	0.95	0.99
	culmorum	1.07	1.39					-0.32	-0.031	-0.023	0.022	0.029
	graminearum	1.065	1.18			3.1e-61		-0.115	-0.019	-0.031	0.013	0.018
	fujikoroi	1.11	1.24	1.1				-0.13	-0.03	-0.02	0.026	0.036		0.01	-0.16	0.1	0.08	0.11		0.14	-0.16	0.1	0.089	0.11
	oxysporum	1.17	1.78	6.4				0.61	-0.66	-0.43	0.46	0.68		-5.23	-0.66	-0.45	0.46	0.68		-4.62	-0.66	-0.45	0.46	0.68
	solani	1.17	1.53	1.89				-0.36	-0.083	0.055	0.05	0.07		-0.72	-0.21	-0.14	0.12	0.16		-0.36	-0.21	-0.15	0.13	0.16
	verticilliodes	1.088	1.23					-0.142	-0.023	-0.016	0.016	0.022
D)
Variable	Fusarium Species	Means of compartment				P value Wilcox test		Difference	Percentile					Difference A-C	Percentile A-C					Difference B-C	Percentile A-B
pseudogenes		A	B	C					0.01	0.05	0.95	0.99			0.01	0.05	0.95	0.99			0.01	0.05	0.95	0.99
	culmorum	0.125952	0.225772			8.72935e-16		0.0998192	-0.0276587	0.0191132	0.0192132	0.0298528
	graminearum	0.0814036	0.20843			2.56453e-10		0.127027	-0.0463669	-0.0332672	0.0329443	0.0445875
	fujikoroi	0.155099	0.156086	0.346037		0.000171206		0.0009871	-0.0227225	-0.0160366	0.0156843	0.0220475		0.190938	-0.122421	-0.0743926	0.0504888	0.0651175		-0.189951	-0.122324	-0.077343	0.0502181	0.0641192
	oxysporum	0.215845	0.349585	0.662127		2.67062e-94		0.13374	-0.0531929	-0.0381783	0.0386134	0.0571578		0.446282	-0.053264	-0.0364209	0.0356148	0.0477168		-0.312542	-0.0580781	-0.0417556	0.0417896	0.057602
	solani	0.152551	0.208264	0.319607		9.20725e-13		0.0557137	-0.0332298	-0.024326	0.0224236	0.0312063		0.167056	-0.0452312	-0.0332473	0.0284287	0.0411643		-0.111343	-0.0528501	-0.0375359	0.0301716	0.0433088
	verticilliodes	0.222931	0.33888			5.1173e-35		0.115948	-0.0257621	-0.0170651	0.015603	0.0225992
E)
Variable	Fusarium Species	Means of compartment				P value Wilcox test		Difference	Percentile					Difference A-C	Percentile A-C					Difference B-C	Percentile A-B
Species specific		A	B	C					0.01	0.05	0.95	0.99			0.01	0.05	0.95	0.99			0.01	0.05	0.95	0.99
	culmorum	0.05	0.049			0.015
	graminearum	0.073	0.133			1,98 e -16		-0.06	-0.02	-0.013	0.014	0.018
	fujikoroi	0.04	0.15	0.67		2.17e-40		-0.11	-0.03	-0.02	0.018	0.026		-0.63	-0.15	-0.09	0.06	0.071		-0.63	-0.15	-0.09	0.062	0.077
	oxysporum	0.033	0.093	0.412		2.27e-84		-0.06	-0.049	-0.035	0.036	0.049		-0.379	-0.048	-0.033	0.035	0.048		-0.319	-0.05	-0.034	0.04	0.054
	solani	0.14	0.41	0.54		1.32 e-61		-0.27	-0.048	-0.036	0.034	0.047		-0.4	-0.073	-0.049	0.047	0.063		-0.13	-0.077	-0.049	0.053	0.071
	verticilliodes	0.052	0.11			1.71 e-16		-0.058	-0.015	-0.011	0.011	0.016
F)
Variable	Fusarium Species	Means of compartment				P value Wilcox test		Difference	Percentile					Difference A-C	Percentile A-C					Difference B-C	Percentile A-B
Relocated		A	B	C					0.01	0.05	0.95	0.99			0.01	0.05	0.95	0.99			0.01	0.05	0.95	0.99
	culmorum	0.005	0.038			1.044 e -11		-0.033	-0.013	-0.009	0.008	0.011
	graminearum	0.013	0.09			1.8e-31		-0.077	-0.017	-0.012	0.011	0.015
	fujikoroi	0.0057	0.061	0.22				-0.0553	-0.014	-0.009	0.009	0.014		-0.2143	-0.068	-0.045	0.029	0.034		-0.159	-0.069	-0.045	0.03	0.034
	oxysporum	0.013	0.042	0.055				-0.029	-0.017	-0.011	0.011	0.014		-0.042	-0.013	-0.01	0.01	0.014		-0.013	-0.015	-0.011	0.011	0.016
	solani	0.039	0.2	0.2				-0.161	-0.029	-0.02	0.018	0.027		-0.161	-36	-0.025	0.027	0.036		0	-0.039	-0.028	0.029	0.043
	verticilliodes	0.012	0.053			1.006 e-16		-0.041	-0.011	-0.008	0.0083	0.012
G)
Variable	Fusarium Species	Means of compartment				P value Wilcox test		Difference	Percentile					Difference A-C	Percentile A-C					Difference B-C	Percentile A-B
Secreted		A	B	C					0.01	0.05	0.95	0.99			0.01	0.05	0.95	0.99			0.01	0.05	0.95	0.99
	culmorum	0.018	0.06			2.86 e-18		-0.042	-0.01	-0.008	0.0078	0.01
	graminearum	0.017	0.068			1.09e-28		-0.051	-0.0107	-0.0075	0.0079	0.01
	fujikoroi	0.019	0.056	0.032		1.89 e -20		-0.037	-0.009	-0.006	0.006	0.0092		-0.037	-0.04	-0.025	0.022	0.028		0.024	-0.04	-0.025	0.022	0.028
	oxysporum	0.017	0.053	0.033		2.73 e-14		-0.036	-0.01	-0.007	0.006	0.009		-0.016	-0.0088	-0.0059	0.0066	0.008		0.02	-0.0099	-0.0068	0.0075	0.011
	solani	0.02	0.042	0.039		1.88e-09		-0.022	-0.009	-0.006	0.005	0.008		-0.019	-0.012	-0.008	0.0079	0.011		0.003	-0.012	-0.008	0.009	0.013
	verticilliodes	0.004	0.037			1.017e-22		-0.033	-0.008	-0.0061	0.0061	0.008
H)
Variable	Fusarium Species	Means of compartment				P value Wilcox test		Difference	Percentile					Difference A-C	Percentile A-C					Difference B-C	Percentile A-B
coding sequence		A	B	C					0.01	0.05	0.95	0.99			0.01	0.05	0.95	0.99			0.01	0.05	0.95	0.99
	culmorum	1518.43	1480.68			0.025		37.75	-73.46	-54.84	53.88	73.23
	graminearum	1401.88	1337.94			0.00037		63.94	-62.71	-42.71	42.89	59.6
	fujikoroi	1552.6	1402.83	1264.78		2.54e-12		149.77	-57.05	-39.06	40.309	56.78		287.82	-249.45	-170.74	143.57	191.98		138.05	-241.74	172.45	154.202	205.56
	oxysporum	1382.09	1183.6	1084.8		1.22e-40		198.49	-63.1	-43.43	47.79	68.35		297.29	-58.19	-43.165	39.46	58.41		98.8	-63.81	-47.21	43.68	64.75
	solani	1546.43	1383.38	1311.64		1.26e-16		163.05	-61.84	-47.13	40.37	61.28		234.79	-87.7	-66.35	62	85.27		71.74	-94.3	-63.25	62.83	78.62
	verticilliodes	1364.93	1183.21			1.56e-20		181.72	-47.61	-31.99	37.179	53.44
I)
Variable	Fusarium Species	Means of compartment				P value Wilcox test		Difference	Percentile					Difference A-C	Percentile A-C					Difference B-C	Percentile A-B
coding density		A	B	C					0.01	0.05	0.95	0.99			0.01	0.05	0.95	0.99			0.01	0.05	0.95	0.99
	culmorum	0.77	0.84			1.35e-47		-0.07	-0.016	-0.012	0.014	0.018
	graminearum	0.75	0.78			9.49815e-33		-0.03	-0.03	-0.026	0.028	0.04
	fujikoroi	0.9	0.91	0.9		9.17914e-11		-0.01	-0.011	-0.009	0.01	0.013		0	-0.022	0.016	0.015	0.12		0.01	-0.022	-0.017	0.014	0.12
	oxysporum	0.76	0.84	0.82		2.89285e-55		-0.08	-0.019	-0.014	0.015	0.025		-0.06	-0.017	-0.012	0.013	0.018		0.02	-0.021	-0.015	0.014	0.12
	solani	0.84	0.88	0.86		2.45e-33		-0.04	-0.008	-0.006	0.006	0.009		-0.02	-0.012	-0.008	0.009	0.015		0.02	-0.012	-0.009	0.01	0.014
	verticilliodes	0.74	0.8			4.18e-37		-0.06	-0.014	-0.01	0.009	0.014
J)
Variable	Fusarium Species	Means of compartment				P value Wilcox test		Difference	Percentile					Difference A-C	Percentile A-C					Difference B-C	Percentile A-B
Codon Usage Bias		A	B	C					0.01	0.05	0.95	0.99			0.01	0.05	0.95	0.99			0.01	0.05	0.95	0.99
	culmorum	53.93	54.94			1.073 E-13		-1.01	-0.34	-0.24	0.23	0.34
	graminearum	53.69	54.2			1.9e-20		-0.51	-0.32	-0.21	0.21	0.34
	fujikoroi	53.59	55.4	56.92		9.0 E-42		-1.81	-0.32	-0.23	0.22	0.34		-3.33	-1.32	-97	1	1.29		-1.52	-1.33	-0.99	0.95	1.3
	oxysporum	53.25	54.65	56.07		3.0 E-80		-1.4	-0.61	-0.46	0.55	0.71		-2.82	-0.57	-0.44	0.44	0.59		-1.42	-0.72	-0.56	0.48	0.62
	solani	52.61	55.22	56.23		4.29e-66		-2.61	-0.45	-0.3	0.29	0.41		-3.62	-0.66	-0.44	0.46	0.67		-1.01	-0.67	-0.46	0.44	0.69
	verticilliodes	53.48	54.77			2.30 E-25		-1.29	-0.3	-0.2	0.2	0.28
K)
Variable	Fusarium Species	Means of compartment				P value Wilcox test		Difference	Percentile					Difference A-C	Percentile A-C					Difference B-C	Percentile A-B
Primary_transcript		A	B	C					0.01	0.05	0.95	0.99			0.01	0.05	0.95	0.99			0.01	0.05	0.95	0.99
	culmorum	1971.7	1783.4			9.79 e-10		188.3	-91.06	-65.78	62.1	85.73
	graminearum	1909.92	1551.63			8.58e-28		358.29	-84.34	-59.03	59.05	79.79
	fujikoroi	1686.04	1524.74	1388.84		6.73e-13		161.3	-61.15	-41.48	43.25	61.24		297.2	-260	-187	152.52	230		135.9	-264.61	-185.74	155.43	209.06
	oxysporum	1790.28	1410.74	1314.69		1.43e-58		379.54	-79.05	-60.78	60.91	81.59		475.59	-75.54	-50.84	55.19	72.78		96.05	-83.78	-58.4	57.36	90.44
	solani	1820.27	1575.51	1514.33		1.31e-24		244.76	-66.46	-47.98	49.39	72.31		305.938	-101.65	-68.45	62.77	94.93		61.178	-106.65	-72.01	66.95	90.06
	verticilliodes	1801.87	1470.04			5.02e-38		331.83	-56.68	-40.078	42.96	57.37
L)
Variable	Fusarium Species	Means of compartment				P value Wilcox test		Difference	Percentile					Difference A-C	Percentile A-C					Difference B-C	Percentile A-B
Ks		A	B	C					0.01	0.05	0.95	0.99			0.01	0.05	0.95	0.99			0.01	0.05	0.95	0.99
	culmorum	0.796419	0.965617			9.80389e-26		-0.169198	-0.0402062	-0.0300439	0.028189	0.0373948
	graminearum	0.801953	0.96012			6.36314e-28		-0.158166	-0.0566421	-0.0441977	0.0397242	0.0543257
	fujikoroi	0.72168	1.0026	1.50645		5.5426e-55		-0.280917	-0.0534322	-0.0384295	0.0367418	0.0542423		-0.784773	-0.255791	-0.165398	0.123748	0.171031		-0.503856	-0.271758	-0.161125	0.121815	0.168202
	oxysporum	0.667121	0.931076	1.22079		2.15244e-73		-0.263955	-0.103991	-0.0721045	0.0698946	0.0971033		-0.553666	-0.0988996	-0.067048	0.0683691	0.0885203		-0.28971	-0.66	-0.0791625	0.0722213	0.0979108
	solani	1.29733	1.80634	1.87217		5.26546e-64		-0.509006	-0.0876104	-0.0591291	0.0510103	0.0708303		-0.574835	-0.118047	-0.0817992	0.0836872	0.112521		-0.065829	-0.105644	-0.0815276	0.0887502	0.119743
	verticilliodes	1.088	1.23					-0.142	-0.023	-0.016	0.016	0.022
M)
Variable	Fusarium Species	Means of compartment				P value Wilcox test		Difference	Percentile					Difference A-C	Percentile A-C					Difference B-C	Percentile A-B
Ka		A	B	C					0.01	0.05	0.95	0.99			0.01	0.05	0.95	0.99			0.01	0.05	0.95	0.99
	culmorum	59.99	196.27					-136.28	-20.3	-12.4	12.27	17.9
	graminearum	69.6	708.28					-638.68	-247.58	-183.6	160.36	173.01
	fujikoroi	52.53	123.99	377.1				-71.46	-35.72	-24.38	23.62	30.52		-324.57	303.92	-168.05	65.35	70.75		-253.11	-311.95	-169.27	72.33	82.6
	oxysporum	82.23	403.12	1103.07				-320.89	-99.16	-69.72	62.51	83.55		-1020.84	-73.89	-52.055	50.68	70.72		-699.95	-84.5	-61.05	68.12	94.05
	solani	93.04	194.1	246.98				-101.06	-29.55	-21.38	19.72	26.9		-153.94	-179.82	-107.96	55.67	65.17		-52.88	-179.64	-107.92	59.14	70.28
	verticilliodes	61.13	89.95					-28.82	-11.9	-8.64	7.48	9.78
N)
Variable	Fusarium Species	Means of compartment				P value Wilcox test		Difference	Percentile					Difference A-C	Percentile A-C					Difference B-C	Percentile A-B
omega		A	B	C					0.01	0.05	0.95	0.99			0.01	0.05	0.95	0.99			0.01	0.05	0.95	0.99
	culmorum	0.216	0.24			3.66e-06		-0.024	-0.014	-0.011	0.01	0.015
	graminearum	0.2	0.25			1.14e-12		-0.05	-0.014	-0.01	0.0098	0.012
	fujikoroi	0.15	0.2	0.36		8.38e-43		-0.05	-0.01	-0.007	0.006	0.01		-0.21	-0.05	-0.034	0.026	0.034		-0.16	-0.056	-0.034	0.026	0.035
	oxysporum	0.16	0.19	0.24		1.97e-45		-0.03	-0.015	-0.011	0.01	0.015		-0.08	-0.015	-0.01	0.01	0.014		-0.05	-0.016	-0.011	0.012	0.016
	solani	0.14	0.19	0.21		6,99e-49		-0.05	-0.011	-0.0075	0.0073	0.0099		-0.07	-0.017	-0.01	0.0096	0.013		-0.02	-0.017	-0.011	0.011	0.015
	verticilliodes	0.16	0.19			5.64e-24		-0.03	-0.011	-0.0073	0.0075	0.01
O)
Variable	Fusarium Species	Means of compartment				P value Wilcox test		Difference	Percentile					Difference A-C	Percentile A-C					Difference B-C	Percentile A-B
ka		A	B	C					0.01	0.05	0.95	0.99			0.01	0.05	0.95	0.99			0.01	0.05	0.95	0.99
	culmorum	0.12	0.18			1.56e-34		0.06	-0.007	0.0076	0.01	0.011
	graminearum	0.801953	0.96012			6.36314e-28		-0.158166	-0.0530488	-0.0415027	0.0421065	0.0584082
	fujikoroi	0.11	0.19	0.42		8.57264e-60		-0.08	-0.0148803	-0.0107903	0.0116579	0.0166086		-0.31	-0.0779954	-0.048311	0.0358971	0.0494633		-0.23	-0.0791955	-0.049639	0.0367507	0.0514727
	oxysporum	0.10096	0.171771	0.261441		1.1157e-81		-0.0708107	-0.0245992	-0.0177604	0.0176161	0.0241847		-0.160481	-0.0220086	-0.0165562	0.0175462	0.0239097		-0.0896703	-0.0263203	-0.0177815	0.0184064	0.0256457
	solani	0.197163	0.339324	0.399979		4.93546e-66		-0.142161	-0.0232779	-0.017627	0.0168333	0.0258757		-0.202815	-0.0401685	-0.0291899	0.0228163	0.0328623		-0.0606543	-0.03744	-0.0282698	0.0270932	0.0367443
	verticilliodes	0.101367	0.173696			3.18865e-56		-0.0723291	-0.0118121	-0.00781548	0.00764805	0.0114195
