## Supplementary Tables for "Comparative analysis of the genomic architecture of six Fusarium species": Table_S4.xlsx

### Sheet: Tab.S4
Supplementary Table S4. Distribution of regions scored as affected by Repeat induced point mutation among genomic compartments.
A 100-kb genomic region was defined as RIP-interested if it showed at least one subregion with a positive composite index value (Van Wyk et al., 2019).
F. fujikoroi
	A	B	C
RIP	78	74	3
NoRIP	171	103	3
Chi-squared = 5,46 df = 2 p-value = 0,064
F. oxysporum
	A	B	C
RIP	3	10	51
NoRIP	224	132	97
Chi-squared = 49,6 df = 2 p-value = 1,70 e-11
F. solani
	A	B	C
RIP	22	39	29
NoRIP	253	95	26
Chi-squared = 70,05 df = 2 p-value = 6,29e-16
F. graminearum
	A	B
RIP	4	16
NoRIP	239	121
Chi-squared = 9,74 df = 1 p-value = 0.0018
F. culmorum
	A	B
RIP	8	35
NoRIP	236	92
Chi-squared = 84,23 df = 1 p-value = 2e-16
F. verticillioides
	A	B
RIP	26	31
NoRIP	199	150
Chi-squared = df = 1 p-value = 0.11
